# Intra- and Inter-Specific Investigations of Skeletal DNA Methylation and Femur Morphology in Primates

**DOI:** 10.1101/554618

**Authors:** Genevieve Housman, Ellen E. Quillen, Anne C. Stone

## Abstract

**Objectives:** Epigenetic mechanisms influence the development and maintenance of complex phenotypes and may also contribute to the evolution of species-specific phenotypes. With respect to skeletal traits, little is known about the gene regulation underlying these hard tissues or how tissue-specific patterns are associated with bone morphology or vary among species. To begin exploring these topics, this study evaluates one epigenetic mechanism, DNA methylation, in skeletal tissues from five nonhuman primate species which display anatomical and locomotor differences representative of their phylogenetic groups.

**Materials and Methods:** First, we test whether intra-specific variation in skeletal DNA methylation is associated with intra-specific variation in femur morphology. Second, we identify inter-specific differences in DNA methylation and assess whether these lineage-specific patterns may have contributed to species-specific morphologies. Specifically, we use the Illumina Infinium MethylationEPIC BeadChip to identify DNA methylation patterns in femur trabecular bone from baboons (n=28), macaques (n=10), vervets (n=10), chimpanzees (n=4), and marmosets (n=6).

**Results:** Significant differentially methylated positions (DMPs) were associated with a subset of morphological variants, but these likely have small biological effects and may be confounded by other variables associated with morphological variation. Conversely, several species-specific DMPs were identified, and these are found in genes enriched for functions associated with complex skeletal traits.

**Discussion:** Overall, these findings reveal that while intra-specific epigenetic variation is not readily associated with skeletal morphology differences, some inter-specific epigenetic differences in skeletal tissues exist and may contribute to evolutionarily distinct phenotypes. This work forms a foundation for future explorations of gene regulation and skeletal trait evolution in primates.
