## Supplementary material for "Intra- and Inter-Specific Investigations of Skeletal DNA Methylation and Femur Morphology in Primates": FileS3_MorphologyDMPs.xlsx

### Sheet: legend
Tables showing details on all significant DMPs associated with a linear morphology in a nonhuman primate species. Tables includes the identification number of each significant DMP probe (EPIC Array Probe ID), as well as additional information about each sample associated with the significant DMP. Specifically, the animal idenfication number (Animal), sex (Sex), age in years (Age), morphological m…

### Sheet: Baboon bicondylar femur length
NHP Morphology		Baboon: bicondylar femur length																					Max Δβ	Realized Δβ
Animals		14894	12717	14499	14823	1X4738	8512	1X2996	10241	14204	12282	14369	14044	7196	9205	13226	1X4261	12423	13546	12562	16548	14077
Sex		female	female	female	female	female	female	female	female	female	female	female	female	female	female	female	female	female	male	male	male	male
Age		11.13	16.03	11.64	12.83	25.23	21.4	28.66	17.59	10.96	16.47	13.38	11.27	21.53	19.96	13.86	25.1	16.51	13.43	13.21	10.52	13.31
Measurements (mm)		198	202	207	208	209	210	213	213	215	216	216	217	219	220	222	228	231	254	255	259	270
β Values	cg11051055	0.136598	0.214727	0.172688	0.0987686	0.201195	0.22374	0.0370707	0.194898	0.0424491	0.0768314	0.112323	0.0529864	0.044953	0.132876	0.0702798	0.206424	0.0906098	0.0349938	0.120263	0.0873906	0.0959843	0.188746	-0.0406136

### Sheet: Baboon maximum femur length
NHP Morphology		Baboon: maximum femur length																					Max Δβ	Realized Δβ
Animals		14894	12717	14499	14823	1X4738	8512	1X2996	10241	14204	14044	14369	12282	7196	9205	13226	1X4261	12423	13546	12562	16548	14077
Sex		female	female	female	female	female	female	female	female	female	female	female	female	female	female	female	female	female	male	male	male	male
Age		11.13	16.03	11.64	12.83	25.23	21.4	28.66	17.59	10.96	11.27	13.38	16.47	21.53	19.96	13.86	25.1	16.51	13.43	13.21	10.52	13.31
Measurements (mm)		197	202	207	208	209	210	213	213	215	216	216	216	219	220	222	228	230	254	255	259	270
β Values	cg11051055	0.136598	0.214727	0.172688	0.0987686	0.201195	0.22374	0.0370707	0.194898	0.0424491	0.0529864	0.112323	0.0768314	0.044953	0.132876	0.0702798	0.206424	0.0906098	0.0349938	0.120263	0.0873906	0.0959843	0.188746	-0.0406136

### Sheet: Macaque proximal width
NHP Morphology		Macaque: proximal width										Max Δβ	Realized Δβ
Animals		17613	17540	17538	17598	17560	19324	16035	17558	17561	12801
Sex		female	female	male	female	female	male	female	male	male	male
Age		10.3	17.19	16.7	12.62	15.66	11.86	17.16	16.25	17.3	12.47
Measurements (mm)		28.92	29.78	29.81	30.5	30.85	31.46	31.8	32.53	33.53	36.05
β Values	cg19349877	0.0884158	0.870362	0.0752294	0.664163	0.848019	0.874571	0.651774	0.668695	0.639278	0.709843	0.799342	0.621427

### Sheet: Macaque medial condyle width
NHP Morphology		Macaque: medial condyle width										Max Δβ	Realized Δβ
Animals		17613	17598	17540	17538	16035	17560	19324	12801	17558	17561
Sex		female	female	female	male	female	female	male	male	male	male
Age		10.3	12.62	17.19	16.7	17.16	15.66	11.86	12.47	16.25	17.3
Measurements (mm)		9.28	9.38	9.4	9.69	9.78	9.82	9.85	11.21	11.39	16.54
β Values	cg18342872	0.751911	0.745168	0.744692	0.855135	0.776361	0.716884	0.683925	0.732714	0.683915	0.0674239	0.787711	-0.684487
	cg11008322	0.800077	0.748835	0.795673	0.805814	0.794351	0.733431	0.448788	0.587514	0.552198	0.0692799	0.736535	-0.730797
	cg12709335	0.88659	0.875308	0.865383	0.915235	0.887651	0.867855	0.908627	0.841394	0.837735	0.386249	0.528986	-0.500341
	cg14894265	0.914682	0.910165	0.854701	0.951623	0.923837	0.869333	0.877858	0.940209	0.921964	0.13624	0.815382	-0.778442
	cg10596569	0.730436	0.701782	0.71622	0.0627138	0.218585	0.637297	0.850918	0.289389	0.307119	0.796609	0.788204	0.0661731
	cg21912374	0.499903	0.503847	0.562226	0.388216	0.373846	0.506946	0.688603	0.353935	0.325865	0.0162172	0.672385	-0.483686
	cg08200686	0.765708	0.823059	0.759974	0.892521	0.786831	0.729167	0.830227	0.782803	0.83972	0.18979	0.702731	-0.575918

### Sheet: Vervet superior shaft width
NHP Morphology		Vervet: superior shaft width										Max Δβ	Realized Δβ
Animals		1534	1538	1486	1510	1563	1484	1189	1453	1167	1062
Sex		female	female	female	male	male	male	female	female	female	female
Age		1.3	1.2	1.5	1.2	1.3	1.5	21.6	21.4	21	21.1
Measurements (mm)		7.7	8.07	9.27	9.29	9.39	9.58	10	10.66	10.86	10.94
β Values	cg13578948	0.886784	0.560388	0.0294233	0.860579	0.839668	0.665491	0.710779	0.896283	0.53515	0.84573	0.86686	-0.0410542

### Sheet: Vervet inferior shaft width
NHP Morphology		Vervet: inferior shaft width										Max Δβ	Realized Δβ
Animals		1534	1538	1563	1486	1484	1510	1062	1167	1453	1189
Sex		female	female	male	female	male	male	female	female	female	female
Age		1.3	1.2	1.3	1.5	1.5	1.2	21.1	21	21.4	21.6
Measurements (mm)		12.81	13.18	14.19	14.94	15.32	15.45	15.74	15.91	16.55	17.48
β Values	cg11924499	0.84049	0.737903	0.878314	0.146742	0.45968	0.403856	0.336219	0.655672	0.164469	0.138454	0.73986	-0.702035
	cg00014020	0.457281	0.434572	0.401483	0.0273086	0.610208	0.430564	0.661679	0.0229013	0.361807	0.599105	0.638778	0.141824

### Sheet: Vervet anatomical neck height
NHP Morphology		Vervet: anatomical neck height										Max Δβ	Realized Δβ
Animals		1534	1538	1486	1510	1484	1453	1563	1167	1062	1189
Sex		female	female	female	male	male	female	male	female	female	female
Age		1.3	1.2	1.5	1.2	1.5	21.4	1.3	21	21.1	21.6
Measurements (mm)		8.38	9.23	9.58	9.89	10.56	10.66	10.82	10.91	11.02	11.44
β Values	cg16955800	0.0916067	0.441057	0.765673	0.115216	0.437227	0.390723	0.821027	0.595548	0.705201	0.261557	0.72942	0.169951

### Sheet: Chimp anatomical neck length
NHP Morphology		Chimpanzee: anatomical neck length				Max Δβ	Realized Δβ
Animals		4-0191	4X0523	4X0387	4X0406
Sex		unknown	male	male	male
Age		unknown	10.2	13.46	10.26
Measurements (mm)		24.61	25.17	25.15	28.83
β Values	cg04586126	0.792065	0.560898	0.714041	0.00283998	0.789225	-0.789225
	cg14032734	0.90302	0.409656	0.898913	0.0164453	0.886575	-0.886575
	cg16995990	0.00856665	0.0180995	0.0116432	0.801073	0.792506	0.792506
	cg19641266	0.931104	0.639608	0.935608	0.0279123	0.907696	-0.903191
	cg24302327	0.881191	0.767268	0.875489	0.0191189	0.862072	-0.862072
	cg01864957	0.893953	0.749787	0.90463	0.0153487	0.889281	-0.878604
	cg06522390	0.884906	0.889498	0.761466	0.0491529	0.840345	-0.835753
	cg04760021	0.0298096	0.0294778	0.0274061	0.955685	0.928279	0.925875
	cg08593472	0.944629	0.912441	0.939636	0.0590128	0.885616	-0.885616
	cg15635985	0.88659	0.809995	0.899488	0.0169036	0.882584	-0.869686
	cg06359521	0.862737	0.783739	0.841665	0.0327105	0.830026	-0.830026
	cg00142834	0.920415	0.872394	0.918163	0.0446882	0.875727	-0.875727
	cg06252985	0.0358159	0.149221	0.120469	0.940955	0.905139	0.905139
	cg10853830	0.873468	0.832534	0.847574	0.0411926	0.832275	-0.832275
	cg09573121	0.815486	0.780398	0.742124	0.0353743	0.780112	-0.780112
	cg04811932	0.711701	0.879353	0.536446	0.0252456	0.854107	-0.686455
	cg13713375	0.0223387	0.374835	0.0339089	0.838878	0.81654	0.81654
	cg01308862	0.774751	0.53375	0.70711	0.0275602	0.747191	-0.747191
	cg13953369	0.729693	0.856431	0.47914	0.0261841	0.830246	-0.703509
	cg20085638	0.903319	0.911071	0.917953	0.0217952	0.896158	-0.881524
	cg24206872	0.797338	0.81994	0.507881	0.0249621	0.794978	-0.772376
	cg04635635	0.731814	0.71977	0.701753	0.0205614	0.711253	-0.711253
	cg26446071	0.849983	0.890519	0.745932	0.0656806	0.824838	-0.784303
	cg17199481	0.585121	0.655214	0.352495	0.0152725	0.639941	-0.569848
	cg14536424	0.873807	0.777442	0.895787	0.0274347	0.868353	-0.846372
	cg06333027	0.868793	0.561677	0.890569	0.0386937	0.851875	-0.830099
	cg06369569	0.748303	0.784595	0.674082	0.0312093	0.753386	-0.717094
	cg02232863	0.768309	0.38293	0.824971	0.0146831	0.810288	-0.753626
	cg03876194	0.665838	0.763703	0.516136	0.0263601	0.737343	-0.639477
	cg06802573	0.928009	0.811385	0.871986	0.111641	0.816369	-0.816369
	cg22926969	0.880235	0.82664	0.869095	0.0618677	0.818367	-0.818367
	cg17977133	0.857541	0.77545	0.856933	0.045195	0.812346	-0.812346
	cg03762802	0.787002	0.69594	0.705916	0.0430941	0.743908	-0.743908
	cg11080135	0.884891	0.872417	0.892025	0.0438649	0.84816	-0.841026
	cg06529761	0.765386	0.717934	0.677784	0.0402394	0.725147	-0.725147
	cg24082440	0.668995	0.763161	0.446087	0.0270314	0.736129	-0.641963
	cg23222278	0.778863	0.674116	0.820953	0.0157572	0.805196	-0.763105
	cg16215960	0.760762	0.886681	0.471344	0.0366771	0.850004	-0.724085
	cg00031663	0.0140355	0.0159746	0.0183911	0.530488	0.516452	0.516452
	cg06660332	0.210335	0.503749	0.173261	0.973085	0.799824	0.76275
	cg13689386	0.0461505	0.0837452	0.0443452	0.841869	0.797524	0.795719
	cg07948194	0.886131	0.84892	0.9035	0.0438614	0.859639	-0.84227
	cg22408007	0.825699	0.76535	0.859429	0.0228813	0.836548	-0.802817
	cg02605075	0.721906	0.649695	0.665181	0.0337284	0.688178	-0.688178
	cg12271800	0.864523	0.805769	0.72643	0.0697122	0.794811	-0.794811
	cg16744228	0.572424	0.590164	0.525466	0.0161211	0.574043	-0.556303
	cg03517837	0.780756	0.854913	0.531773	0.0434128	0.811501	-0.737343
	cg14415954	0.77864	0.596953	0.729848	0.0456249	0.733015	-0.733015
	cg00167995	0.877301	0.846885	0.866118	0.0762623	0.801038	-0.801038
	cg15146620	0.659533	0.55467	0.562194	0.0278838	0.631649	-0.631649
	cg25580872	0.823187	0.521929	0.823076	0.0508544	0.772332	-0.772332
	cg11768476	0.0214459	0.51791	0.0310218	0.797174	0.775728	0.775728
	cg24727433	0.889271	0.782606	0.83422	0.104606	0.784665	-0.784665
	cg08898578	0.8832	0.417768	0.857327	0.0780614	0.805138	-0.805138
	cg20211064	0.773532	0.745247	0.413968	0.0180796	0.755452	-0.755452
	cg10683958	0.552637	0.445457	0.458677	0.0192887	0.533349	-0.533349
	cg09517190	0.859966	0.858443	0.886164	0.033839	0.852325	-0.826127
	cg21183165	0.780547	0.437755	0.834665	0.0270793	0.807586	-0.753467
	cg01709947	0.800895	0.405638	0.876908	0.0201499	0.856758	-0.780745
	cg23899168	0.676661	0.724382	0.797716	0.991998	0.315338	0.315338
	cg09209398	0.806067	0.817296	0.809766	0.0431611	0.774134	-0.762905
	cg01384488	0.0404866	0.042623	0.0464496	0.740909	0.700422	0.700422
	cg21285198	0.640508	0.477669	0.650065	0.0217713	0.628294	-0.618737
	cg14709593	0.727812	0.859899	0.408329	0.0337984	0.826101	-0.694014
	cg26968437	0.846529	0.881434	0.878649	0.0284271	0.853007	-0.818102
	cg03708951	0.792764	0.825847	0.636053	0.0663834	0.759463	-0.72638
	cg09257474	0.87095	0.84172	0.895023	0.0501617	0.844862	-0.820789
	cg14240694	0.822538	0.786543	0.503577	0.029074	0.793464	-0.793464
	cg23601766	0.688693	0.729967	0.504709	0.0400386	0.689929	-0.648654
	cg19234182	0.601083	0.688693	0.421669	0.0294985	0.659194	-0.571584
	cg27591470	0.656149	0.408307	0.686625	0.022767	0.663858	-0.633382
	cg09269336	0.016406	0.0330456	0.0239011	0.48482	0.468414	0.468414
	cg21868056	0.817735	0.713028	0.84169	0.0461095	0.79558	-0.771626
	cg11765425	0.730829	0.753487	0.417669	0.0278715	0.725616	-0.702958
	cg04973680	0.849524	0.830793	0.896168	0.0262293	0.869938	-0.823295
	cg25559081	0.0274589	0.855377	0.0368071	0.876098	0.848639	0.848639
	cg01526189	0.0817414	0.242474	0.139643	0.859629	0.777888	0.777888
	cg04253954	0.759334	0.722291	0.57278	0.050679	0.708655	-0.708655
	cg12457101	0.930706	0.883988	0.89505	0.205474	0.725232	-0.725232
	cg20404067	0.795022	0.765152	0.793931	0.0543972	0.740625	-0.740625
	cg06159296	0.612095	0.719749	0.396809	0.0320638	0.687685	-0.580031
	cg15399792	0.908948	0.891897	0.893679	0.155216	0.753732	-0.753732
	cg09354317	0.831281	0.574259	0.796967	0.080346	0.750935	-0.750935
	cg12733154	0.605394	0.62342	0.375374	0.0265064	0.596914	-0.578888
	cg25254573	0.0128931	0.0747603	0.0164144	0.445882	0.432989	0.432989
	cg08917572	0.726315	0.90823	0.513113	0.0651368	0.843093	-0.661178
	cg06713632	0.119423	0.145766	0.140892	0.00132481	0.144441	-0.118098
	cg17952939	0.525542	0.391038	0.465797	0.0224895	0.503053	-0.503053
	cg24830367	0.854187	0.885175	0.873851	0.058547	0.826628	-0.79564
	cg01314391	0.89877	0.902867	0.499077	0.0235179	0.879349	-0.875252
	cg12054323	0.776191	0.819372	0.472807	0.0415075	0.777865	-0.734684
	cg14998184	0.11623	0.0234553	0.543704	0.952861	0.929406	0.836631
	cg20037905	0.879214	0.756244	0.899951	0.0946355	0.805315	-0.784579
	cg27451524	0.605946	0.471793	0.500616	0.0341203	0.571826	-0.571826
	cg25814577	0.0302467	0.406605	0.0301337	0.672669	0.642535	0.642422
	cg23145355	0.73134	0.586679	0.397756	0.0210978	0.710242	-0.710242
	cg07714144	0.865981	0.50756	0.684457	0.0460444	0.819937	-0.819937
	cg17804109	0.848831	0.762272	0.850554	0.0980532	0.752501	-0.750777
	cg14562755	0.828988	0.775155	0.840203	0.0776621	0.762541	-0.751326
	cg22044028	0.01561	0.0406282	0.0377127	0.525258	0.509648	0.509648
	cg05700447	0.746595	0.695325	0.797921	0.0334729	0.764448	-0.713122
	cg05722994	0.870727	0.879136	0.899077	0.0681126	0.830964	-0.802614
	cg17252528	0.0207309	0.0330577	0.0302964	0.464634	0.443903	0.443903
	cg10044176	0.842392	0.865011	0.865235	0.0663148	0.79892	-0.776077
	cg16783864	0.53751	0.217579	0.265534	0.00973219	0.527778	-0.527778
	cg04864107	0.448526	0.415337	0.274246	0.0183154	0.430211	-0.430211
	cg08002902	0.745066	0.458478	0.743354	0.0582441	0.686822	-0.686822
	cg06976521	0.683555	0.648218	0.707183	0.0355921	0.671591	-0.647963
	cg00623161	0.847725	0.834691	0.893763	0.0462853	0.847477	-0.80144
	cg07197314	0.721787	0.580732	0.732898	0.0495042	0.683394	-0.672283
	cg25673737	0.846161	0.87468	0.877227	0.0597861	0.817441	-0.786375
	cg23570146	0.847113	0.787114	0.641596	0.0738909	0.773223	-0.773223
	cg16416158	0.610529	0.610099	0.414942	0.0362696	0.57426	-0.57426
	cg09826652	0.03477	0.0397802	0.0361061	0.62159	0.58682	0.58682
	cg04168145	0.640384	0.5329	0.467586	0.0387165	0.601667	-0.601667
	cg21561956	0.842982	0.863486	0.885812	0.0489833	0.836829	-0.793999
	cg02134556	0.809212	0.719644	0.839682	0.0655037	0.774178	-0.743709
	cg06501964	0.533662	0.554611	0.518551	0.0253358	0.529275	-0.508326
	cg22291261	0.503679	0.326069	0.594573	0.0135608	0.581012	-0.490118
	cg10508760	0.0495064	0.0696068	0.053356	0.680283	0.630776	0.630776
	cg19737179	0.822227	0.737912	0.827221	0.0936789	0.733542	-0.728548
	cg07644869*	0.718774	0.623441	0.765362	0.0402368	0.725125	-0.678538
	cg08640252	0.0122165	0.0388589	0.0159007	0.337043	0.324827	0.324827
	cg13032821	0.78727	0.734934	0.874229	0.0231102	0.851119	-0.76416
	cg10246083	0.73675	0.763672	0.730841	0.061258	0.702415	-0.675492
	cg08287965	0.703536	0.678767	0.620642	0.0656221	0.637914	-0.637914
	cg22618427	0.89354	0.892521	0.840149	0.202965	0.690575	-0.690575
	cg05661786	0.561985	0.474837	0.619472	0.0219652	0.597507	-0.540019
	cg10005836	0.787333	0.755934	0.824615	0.0591326	0.765482	-0.7282
	cg15160765	0.78803	0.756162	0.388129	0.0246291	0.763401	-0.763401
	cg12012381	0.602718	0.733537	0.632926	0.0261952	0.707342	-0.576523
	cg23553456	0.843383	0.594321	0.788261	0.116176	0.727206	-0.727206
	cg02520593	0.784571	0.833417	0.786573	0.0778577	0.755559	-0.706713
	cg03146394	0.813129	0.72601	0.910319	0.0180831	0.892236	-0.795046
	cg09457527	0.600435	0.723296	0.616016	0.0300373	0.693258	-0.570397
	cg13701730	0.0305972	0.0278055	0.0426688	0.496893	0.469087	0.466295
	cg10194325	0.83563	0.831244	0.601638	0.0809171	0.754713	-0.754713
	cg11406886	0.0175688	0.0364921	0.0326665	0.4221	0.404532	0.404532
	cg16474696	0.0320955	0.0444553	0.041692	0.523332	0.491236	0.491236
	cg17310247	0.649018	0.666125	0.660537	0.0412179	0.624907	-0.6078
	cg09118835	0.916933	0.909516	0.5633	0.0401252	0.876808	-0.876808
	cg15836542	0.864591	0.870867	0.873952	0.12481	0.749142	-0.739781
	cg13330146	0.752812	0.817612	0.83241	0.0250232	0.807387	-0.727789
	cg21546466	0.739312	0.658337	0.748857	0.0659487	0.682909	-0.673363
	cg07174975	0.908206	0.93711	0.902159	0.208612	0.728498	-0.699595
	cg01040366	0.019634	0.0408873	0.0332053	0.429898	0.410264	0.410264
	cg17918965	0.783276	0.748032	0.769997	0.0925228	0.690753	-0.690753
	cg19989498	0.568153	0.800654	0.633137	0.0150923	0.785561	-0.553061
	cg02525682	0.0102282	0.0136995	0.0106185	0.271578	0.26135	0.26135
	cg23958008	0.837284	0.11293	0.850684	0.0830011	0.767683	-0.754283
	cg24728820	0.701357	0.810695	0.725952	0.0445333	0.766161	-0.656824
	cg03588039	0.0177325	0.0220984	0.0232826	0.360059	0.342327	0.342327
	cg10818702	0.861933	0.784092	0.818166	0.161834	0.700099	-0.700099
	cg04863950	0.0330738	0.0389125	0.0452287	0.511258	0.478184	0.478184
	cg24752407	0.921862	0.796436	0.893575	0.246085	0.675777	-0.675777
	cg03565189	0.0145095	0.00992646	0.0165793	0.326779	0.316853	0.31227
	cg25079747	0.706967	0.736249	0.629621	0.0767242	0.659525	-0.630243
	cg07175197	0.675394	0.46749	0.570602	0.0555702	0.619824	-0.619824
	cg05476735	0.782697	0.790381	0.44764	0.0444254	0.745956	-0.738272
	cg05463703	0.0158103	0.0210403	0.0193899	0.334204	0.318394	0.318394
	cg06010960	0.84932	0.832591	0.525785	0.0519458	0.797375	-0.797375
	cg14639185	0.741661	0.812102	0.874196	0.00841571	0.865781	-0.733245
	cg20712430	0.0176821	0.0381308	0.0279298	0.382766	0.365084	0.365084
	cg24591573	0.641953	0.589241	0.591209	0.0554326	0.58652	-0.58652
	cg03930209	0.957598	0.946237	0.917255	0.396613	0.560985	-0.560985
	cg04679530	0.64243	0.742285	0.680677	0.0346557	0.707629	-0.607774
	cg01499479	0.110093	0.0657019	0.224882	0.786019	0.720317	0.675926
	cg07493438	0.91435	0.836193	0.907768	0.242988	0.671361	-0.671361
	cg07520107	0.652539	0.600071	0.406267	0.0402596	0.612279	-0.612279
	cg25883619	0.245042	0.426479	0.180865	0.946136	0.765271	0.701094
	cg18377924	0.681723	0.492552	0.705277	0.0539186	0.651358	-0.627804
	cg10421109	0.0331578	0.0394317	0.0395641	0.510492	0.477334	0.477334
	cg14790638	0.861399	0.745737	0.856885	0.157506	0.703893	-0.703893
	cg10160842	0.865387	0.931034	0.691323	0.165223	0.765811	-0.700164
	cg09529016	0.789685	0.760478	0.404376	0.0314324	0.758252	-0.758252
	cg16465716	0.863511	0.912641	0.816445	0.192522	0.720119	-0.670989
	cg27630316	0.536499	0.559417	0.587705	0.0245001	0.563204	-0.511999
	cg13105496	0.690055	0.785341	0.358938	0.0416514	0.74369	-0.648403
	cg12244288	0.622877	0.495212	0.67991	0.036222	0.643688	-0.586655
	cg12065670	0.805059	0.686559	0.752206	0.119927	0.685132	-0.685132
	cg19302347	0.753061	0.655549	0.472771	0.0465122	0.706549	-0.706549
	cg13636174	0.333739	0.574005	0.342368	0.0122211	0.561784	-0.321518
	cg17704073	0.747174	0.0871583	0.858683	0.050083	0.8086	-0.697091
	cg19027053	0.0283614	0.0233076	0.0295571	0.471215	0.447908	0.442854
	cg27339624	0.0469903	0.285247	0.059002	0.658935	0.611944	0.611944
	cg27220117	0.0251281	0.044207	0.0302693	0.423334	0.398205	0.398205
	cg01795226	0.838907	0.782172	0.480921	0.0408978	0.798009	-0.798009
	cg11958380	0.731765	0.506504	0.438517	0.0338775	0.697888	-0.697888
	cg18094366	0.0186293	0.0184411	0.0200154	0.356992	0.338551	0.338362
	cg21982950	0.0408641	0.0530205	0.039863	0.00138037	0.0516401	-0.0394837
	cg10293824	0.759713	0.700938	0.743689	0.0990183	0.660695	-0.660695
	cg08786719	0.420301	0.458794	0.449667	0.019557	0.439237	-0.400744
	cg08364062	0.640149	0.556905	0.422929	0.0453204	0.594829	-0.594829
	cg03646096	0.936902	0.957737	0.955297	0.198277	0.75946	-0.738625
	cg10066586	0.762267	0.547014	0.592899	0.0701327	0.692134	-0.692134
	cg15246590	0.0116727	0.0135037	0.012441	0.254251	0.242578	0.242578
	cg23324181	0.658534	0.412926	0.569172	0.0584492	0.600085	-0.600085
	cg08732594	0.620866	0.366515	0.75783	0.0227498	0.73508	-0.598117
	cg16695380	0.700111	0.457371	0.385956	0.0267009	0.67341	-0.67341
	cg24191641	0.0268696	0.0849735	0.0428678	0.489458	0.462588	0.462588
	cg04556349	0.581017	0.477882	0.466925	0.0477564	0.53326	-0.53326
	cg13600461	0.853852	0.805554	0.826138	0.17892	0.674932	-0.674932
	cg10471192	0.0413816	0.0668588	0.0422907	0.558479	0.517098	0.517098
	cg20731693	0.0301346	0.0340357	0.0447205	0.443733	0.413599	0.413599
	cg01351822	0.217762	0.42238	0.152691	0.0124422	0.409938	-0.20532
	cg23016485	0.0421044	0.909748	0.041564	0.806344	0.868184	0.764239
	cg09978395	0.748711	0.719699	0.776252	0.07838	0.697872	-0.670331
	cg21260453	0.655537	0.584246	0.728381	0.0401282	0.688252	-0.615409
	cg11156132	0.508217	0.472946	0.582918	0.0230659	0.559853	-0.485151
	cg04659789	0.849309	0.716593	0.905801	0.0896759	0.816125	-0.759633
	cg10913242	0.72208	0.775856	0.798668	0.040486	0.758182	-0.681594
	cg09478269	0.533986	0.31312	0.312022	0.02371	0.510276	-0.510276
	cg09286090	0.0349025	0.101808	0.030494	0.533878	0.503384	0.498975
	cg05216318	0.780572	0.672861	0.599484	0.0874792	0.693093	-0.693093
	cg05715418	0.0877058	0.134425	0.119146	0.712121	0.624416	0.624416
	cg16090056	0.882679	0.850084	0.522323	0.0479527	0.834726	-0.834726
	cg21128721	0.917222	0.793069	0.928738	0.262004	0.666734	-0.655218
	cg05408948	0.0260381	0.0422324	0.0423947	0.420566	0.394528	0.394528
	cg17371857	0.846743	0.819686	0.685321	0.138307	0.708436	-0.708436
	cg23437166	0.0200825	0.022028	0.023414	0.337336	0.317253	0.317253
	cg08744102	0.877971	0.854364	0.876721	0.209181	0.66879	-0.66879
	cg03853328	0.780481	0.424741	0.362687	0.0146157	0.765865	-0.765865
	cg05306183	0.879297	0.768057	0.668024	0.0968159	0.782481	-0.782481
	cg17730234	0.795775	0.719588	0.823753	0.108562	0.715191	-0.687213
	cg27047243	0.021941	0.0224682	0.0314417	0.34257	0.320629	0.320629
	cg13963980	0.587948	0.532708	0.636259	0.041059	0.5952	-0.546889
	cg06739752	0.889753	0.835559	0.918721	0.172699	0.746022	-0.717054
	cg04089426	0.0105813	0.0131431	0.0334743	0.325337	0.314756	0.314756
	cg13659275	0.814881	0.794664	0.355388	0.025072	0.789809	-0.789809
	cg09527064	0.788043	0.760177	0.844188	0.078841	0.765347	-0.709202
	cg15436030	0.695224	0.374549	0.443092	0.0356683	0.659556	-0.659556
	cg25159668	0.742539	0.723978	0.766775	0.0868514	0.679924	-0.655688
	cg24948053	0.793093	0.772069	0.762447	0.138672	0.654422	-0.654422
	cg11926136	0.496422	0.457012	0.317715	0.0342485	0.462173	-0.462173
	cg05794556	0.908531	0.90702	0.729569	0.170609	0.737922	-0.737922
	cg19133568	0.831254	0.916104	0.918648	0.0278345	0.890813	-0.80342
	cg11017804	0.441301	0.520702	0.424806	0.0306346	0.490067	-0.410666
	cg16219483	0.894539	0.818379	0.8736	0.256104	0.638435	-0.638435
	cg09862845	0.526262	0.855666	0.56299	0.970267	0.444005	0.444005
	cg05045132	0.530985	0.651569	0.421465	0.0522633	0.599306	-0.478722
	cg12045156	0.512261	0.507247	0.25596	0.0273423	0.484919	-0.484919
	cg01454389	0.546906	0.562904	0.524464	0.0481477	0.514756	-0.498758
	cg14983865	0.44611	0.0204478	0.508193	0.0200164	0.488177	-0.426093
	cg22756185	0.88131	0.75932	0.890233	0.21599	0.674243	-0.66532
	cg03255868	0.0153212	0.0414768	0.017428	0.283821	0.2685	0.2685
	cg24814707	0.295275	0.272887	0.320307	0.0146615	0.305646	-0.280614
	cg01632017	0.78068	0.79389	0.583983	0.109277	0.684613	-0.671403
	cg16318253	0.727113	0.740599	0.390229	0.0479687	0.69263	-0.679144
	cg14208978	0.754075	0.513101	0.407483	0.0300741	0.724001	-0.724001
	cg07143043	0.709717	0.201235	0.75609	0.0733431	0.682747	-0.636374
	cg17580484	0.642371	0.318081	0.726497	0.0511675	0.67533	-0.591203
	cg24725574	0.0180463	0.0162491	0.0219337	0.282647	0.266398	0.2646
	cg04172656	0.759693	0.688812	0.658566	0.118623	0.641069	-0.641069
	cg22491627	0.737284	0.873773	0.69361	0.120077	0.753696	-0.617206
	cg11374169	0.736019	0.141273	0.522892	0.0289005	0.707118	-0.707118
	cg04759999	0.516981	0.718371	0.509834	0.0416554	0.676716	-0.475326
	cg05051171	0.873558	0.770325	0.873985	0.221057	0.652928	-0.652501
	cg12228268	0.109072	0.0463881	0.138338	0.706394	0.660006	0.597321
	cg16262357	0.0310079	0.0376943	0.043123	0.408067	0.377059	0.377059
	cg08443680	0.863338	0.776021	0.872128	0.200751	0.671376	-0.662586
	cg10818149	0.0332303	0.0554209	0.0445253	0.437984	0.404753	0.404753
	cg21070172	0.0168718	0.0129548	0.0328618	0.271171	0.258216	0.254299
	cg14753740	0.0913876	0.0690457	0.0678733	0.0046239	0.0867637	-0.0867637
	cg18924048	0.689731	0.68856	0.73295	0.0702857	0.662665	-0.619445
	cg20296298	0.450934	0.513768	0.484897	0.0290445	0.484723	-0.421889
	cg25304543	0.876345	0.882489	0.849955	0.256258	0.626231	-0.620087
	cg02486209	0.935613	0.876276	0.938511	0.375297	0.563214	-0.560316
	cg10718130	0.513278	0.624848	0.342822	0.0491728	0.575675	-0.464105
	cg16136833	0.351908	0.322392	0.390757	0.0199551	0.370802	-0.331953
	cg22307248	0.419205	0.545569	0.398927	0.0325159	0.513053	-0.386689
	cg15022984	0.0371463	0.0642008	0.0328792	0.490321	0.457441	0.453174
	cg14549279	0.41429	0.679469	0.441603	0.0239157	0.655553	-0.390374
	cg27586880	0.344347	0.445867	0.221361	0.0262839	0.419583	-0.318063
