## Supplementary material for "Intra- and Inter-Specific Investigations of Skeletal DNA Methylation and Femur Morphology in Primates": FileS7_SpeciesSpecificKEGG.xlsx

### Sheet: legend
Tables containing the KEGG pathways that are significantly enriched (FDR < 0.05) for species specific differentially methylated positions (DMPs), taking into account the differing number of probes per gene present on the EPIC array and assessed in the current study. Tables include the identification numbers (KEGG ID) and pathways (KEGG Pathway) for each significantly enriched KEGG term, the total…

### Sheet: Baboon
KEGG ID	KEGG Pathway	No. Genes Total	Total Species Specific DMPs			Species Specific DMPs with Δβ ≥ 0.1			Species Specific DMPs with Δβ ≥ 0.2			Species Specific DMPs with Δβ ≥ 0.3			Species Specific DMPs with Δβ ≥ 0.4
			No. Genes with DMPs	P-Value	FDR	No. Genes with DMPs	P-Value	FDR	No. Genes with DMPs	P-Value	FDR	No. Genes with DMPs	P-Value	FDR	No. Genes with DMPs	P-Value	FDR
none identified	none identified	none identified	none identified	none identified	none identified	none identified	none identified	none identified	none identified	none identified	none identified	none identified	none identified	none identified	none identified	none identified	none identified

### Sheet: Macaque
KEGG ID	KEGG Pathway	No. Genes Total	Total Species Specific DMPs			Species Specific DMPs with Δβ ≥ 0.1			Species Specific DMPs with Δβ ≥ 0.2			Species Specific DMPs with Δβ ≥ 0.3			Species Specific DMPs with Δβ ≥ 0.4
			No. Genes with DMPs	P-Value	FDR	No. Genes with DMPs	P-Value	FDR	No. Genes with DMPs	P-Value	FDR	No. Genes with DMPs	P-Value	FDR	No. Genes with DMPs	P-Value	FDR
path:hsa05216	Thyroid cancer	25	---	---	---	---	---	---	---	---	---	3	0.000146379	0.0329441	---	---	---
path:hsa04726	Serotonergic synapse	70	---	---	---	---	---	---	---	---	---	4	0.000198459	0.0329441	---	---	---

### Sheet: Vervet
KEGG ID	KEGG Pathway	No. Genes Total	Total Species Specific DMPs			Species Specific DMPs with Δβ ≥ 0.1			Species Specific DMPs with Δβ ≥ 0.2			Species Specific DMPs with Δβ ≥ 0.3			Species Specific DMPs with Δβ ≥ 0.4
			No. Genes with DMPs	P-Value	FDR	No. Genes with DMPs	P-Value	FDR	No. Genes with DMPs	P-Value	FDR	No. Genes with DMPs	P-Value	FDR	No. Genes with DMPs	P-Value	FDR
none identified	none identified	none identified	none identified	none identified	none identified	none identified	none identified	none identified	none identified	none identified	none identified	none identified	none identified	none identified	none identified	none identified	none identified

### Sheet: Chimpanzee
KEGG ID	KEGG Pathway	No. Genes Total	Total Species Specific DMPs			Species Specific DMPs with Δβ ≥ 0.1			Species Specific DMPs with Δβ ≥ 0.2			Species Specific DMPs with Δβ ≥ 0.3			Species Specific DMPs with Δβ ≥ 0.4
			No. Genes with DMPs	P-Value	FDR	No. Genes with DMPs	P-Value	FDR	No. Genes with DMPs	P-Value	FDR	No. Genes with DMPs	P-Value	FDR	No. Genes with DMPs	P-Value	FDR
path:hsa05202	Transcriptional misregulation in cancer	128	49	2.02544e-07	6.72447e-05	32	1.34222e-06	0.000445615	26	5.40411e-09	1.79417e-06	---	---	---	---	---	---
path:hsa04010	MAPK signaling pathway	221	65	8.63255e-05	0.01433	---	---	---	---	---	---	---	---	---	---	---	---
path:hsa04360	Axon guidance	150	46	0.000320867	0.029162	---	---	---	20	0.000209971	0.0348551	---	---	---	---	---	---
path:hsa05221	Acute myeloid leukemia	53	21	0.00035135	0.029162	---	---	---	10	0.000544259	0.0451735	---	---	---	---	---	---
path:hsa05200	Pathways in cancer	363	93	0.00078319	0.0482442	---	---	---	---	---	---	---	---	---	---	---	---
path:hsa05170	Human immunodeficiency virus 1 infection	115	36	0.000904973	0.0482442	---	---	---	---	---	---	---	---	---	---	---	---
path:hsa05206	MicroRNAs in cancer	209	58	0.0010172	0.0482442	---	---	---	---	---	---	---	---	---	---	---	---
path:hsa04520	Adherens junction	60	---	---	---	---	---	---	11	0.00037719	0.0417424	---	---	---	---	---	---

### Sheet: Marmoset
KEGG ID	KEGG Pathway	No. Genes Total	Total Species Specific DMPs			Species Specific DMPs with Δβ ≥ 0.1			Species Specific DMPs with Δβ ≥ 0.2			Species Specific DMPs with Δβ ≥ 0.3			Species Specific DMPs with Δβ ≥ 0.4
			No. Genes with DMPs	P-Value	FDR	No. Genes with DMPs	P-Value	FDR	No. Genes with DMPs	P-Value	FDR	No. Genes with DMPs	P-Value	FDR	No. Genes with DMPs	P-Value	FDR
path:hsa04218	Cellular senescence	101	82	2.98786e-06	0.000991968	77	2.18543e-05	0.00725562	53	6.47314e-05	0.00259716	---	---	---	---	---	---
path:hsa05203	Viral carcinogenesis	118	88	0.000479106	0.0453635	---	---	---	54	0.00376981	0.034766	---	---	---	---	---	---
path:hsa04360	Axon guidance	150	109	0.000586355	0.0453635	107	9.29622e-05	0.0154317	75	2.09572e-05	0.00139156	---	---	---	---	---	---
path:hsa04550	Signaling pathways regulating pluripotency of stem cells	111	83	0.000595202	0.0453635	---	---	---	57	7.73856e-05	0.00259716	---	---	---	---	---	---
path:hsa05202	Transcriptional misregulation in cancer	128	94	0.000764909	0.0453635	---	---	---	67	8.29936e-06	0.00112085	---	---	---	---	---	---
path:hsa05166	Human T-cell leukemia virus 1 infection	142	103	0.000912109	0.0453635	---	---	---	63	0.00453683	0.0393766	---	---	---	---	---	---
path:hsa04068	FoxO signaling pathway	87	66	0.00110141	0.0453635	---	---	---	49	1.01747e-05	0.00112085	---	---	---	---	---	---
path:hsa05161	Hepatitis B	99	74	0.00118095	0.0453635	---	---	---	47	0.00273792	0.0293223	---	---	---	---	---	---
path:hsa04914	Progesterone-mediated oocyte maturation	58	46	0.00122973	0.0453635	---	---	---	---	---	---	---	---	---	---	---	---
path:hsa04014	Ras signaling pathway	164	---	---	---	---	---	---	83	4.25013e-06	0.00112085	---	---	---	---	---	---
path:hsa05226	Gastric cancer	120	---	---	---	---	---	---	63	1.35042e-05	0.00112085	---	---	---	---	---	---
path:hsa05205	Proteoglycans in cancer	156	---	---	---	---	---	---	76	5.76452e-05	0.00259716	---	---	---	---	---	---
path:hsa05200	Pathways in cancer	363	---	---	---	---	---	---	157	5.86321e-05	0.00259716	---	---	---	---	---	---
path:hsa04713	Circadian entrainment	76	---	---	---	---	---	---	42	7.82279e-05	0.00259716	---	---	---	---	---	---
path:hsa04010	MAPK signaling pathway	221	---	---	---	---	---	---	99	0.000297132	0.00828073	---	---	---	---	---	---
path:hsa05224	Breast cancer	113	---	---	---	---	---	---	56	0.000299304	0.00828073	---	---	---	---	---	---
path:hsa05223	Non-small cell lung cancer	50	---	---	---	---	---	---	29	0.000327876	0.00837345	---	---	---	---	---	---
path:hsa01521	EGFR tyrosine kinase inhibitor resistance	64	---	---	---	---	---	---	35	0.00039536	0.00918301	---	---	---	---	---	---
path:hsa05214	Glioma	55	---	---	---	---	---	---	31	0.000414895	0.00918301	---	---	---	---	---	---
path:hsa05215	Prostate cancer	69	---	---	---	---	---	---	37	0.00045687	0.00948006	---	---	---	---	---	---
path:hsa05225	Hepatocellular carcinoma	123	---	---	---	---	---	---	59	0.000616212	0.0120343	---	---	---	---	---	---
path:hsa04151	PI3K-Akt signaling pathway	249	---	---	---	---	---	---	108	0.000701592	0.0129405	---	---	---	---	---	---
path:hsa05220	Chronic myeloid leukemia	55	---	---	---	---	---	---	30	0.00106707	0.0186456	---	---	---	---	---	---
path:hsa04370	VEGF signaling pathway	35	---	---	---	---	---	---	21	0.00118462	0.0196646	---	---	---	---	---	---
path:hsa01522	Endocrine resistance	70	---	---	---	---	---	---	36	0.00148625	0.0234969	---	---	---	---	---	---
path:hsa04926	Relaxin signaling pathway	92	---	---	---	---	---	---	45	0.00158703	0.0238944	---	---	---	---	---	---
path:hsa04710	Circadian rhythm	27	---	---	---	---	---	---	17	0.00165534	0.0238944	---	---	---	---	---	---
path:hsa04722	Neurotrophin signaling pathway	81	---	---	---	---	---	---	40	0.00225314	0.0289322	---	---	---	---	---	---
path:hsa04725	Cholinergic synapse	91	---	---	---	---	---	---	44	0.00236929	0.0289322	---	---	---	---	---	---
path:hsa04728	Dopaminergic synapse	96	---	---	---	---	---	---	46	0.00240068	0.0289322	---	---	---	---	---	---
path:hsa04921	Oxytocin signaling pathway	111	---	---	---	---	---	---	52	0.00241119	0.0289322	---	---	---	---	---	---
path:hsa04066	HIF-1 signaling pathway	74	---	---	---	---	---	---	37	0.00245976	0.0289322	---	---	---	---	---	---
path:hsa05163	Human cytomegalovirus infection	134	---	---	---	---	---	---	61	0.00252721	0.0289322	---	---	---	---	---	---
path:hsa05034	Alcoholism	89	---	---	---	---	---	---	43	0.00268837	0.0293223	---	---	---	---	---	---
path:hsa04310	Wnt signaling pathway	127	---	---	---	---	---	---	58	0.0029079	0.0301694	---	---	---	---	---	---
path:hsa04727	GABAergic synapse	63	---	---	---	---	---	---	32	0.00342957	0.0341781	---	---	---	---	---	---
path:hsa05418	Fluid shear stress and atherosclerosis	90	---	---	---	---	---	---	43	0.00350016	0.0341781	---	---	---	---	---	---
path:hsa05206	MicroRNAs in cancer	209	---	---	---	---	---	---	89	0.00374507	0.034766	---	---	---	---	---	---
path:hsa04950	Maturity onset diabetes of the young	20	---	---	---	---	---	---	13	0.00395357	0.0354753	---	---	---	---	---	---
path:hsa04012	ErbB signaling pathway	64	---	---	---	---	---	---	32	0.0046822	0.0393766	---	---	---	---	---	---
path:hsa05030	Cocaine addiction	38	---	---	---	---	---	---	21	0.00475695	0.0393766	---	---	---	---	---	---
path:hsa05032	Morphine addiction	69	---	---	---	---	---	---	34	0.00486277	0.0393766	---	---	---	---	---	---
path:hsa04724	Glutamatergic synapse	89	---	---	---	---	---	---	42	0.00511533	0.0404355	---	---	---	---	---	---
path:hsa05033	Nicotine addiction	27	---	---	---	---	---	---	16	0.00538399	0.0415694	---	---	---	---	---	---
path:hsa04015	Rap1 signaling pathway	164	---	---	---	---	---	---	71	0.00561588	0.0423744	---	---	---	---	---	---
path:hsa04935	Growth hormone synthesis, secretion and action	87	---	---	---	---	---	---	41	0.00579843	0.0427796	---	---	---	---	---	---
path:hsa04390	Hippo signaling pathway	128	---	---	---	---	---	---	57	0.00610776	0.0440821	---	---	---	---	---	---
path:hsa04726	Serotonergic synapse	70	---	---	---	---	---	---	34	0.00645266	0.0444536	---	---	---	---	---	---
path:hsa04723	Retrograde endocannabinoid signaling	90	---	---	---	---	---	---	42	0.0065286	0.0444536	---	---	---	---	---	---
path:hsa05218	Melanoma	53	---	---	---	---	---	---	27	0.00656092	0.0444536	---	---	---	---	---	---
path:hsa04933	AGE-RAGE signaling pathway in diabetic complications	68	---	---	---	---	---	---	33	0.00734112	0.0487451	---	---	---	---	---	---
